# Synaptic Dysfunction and Compensation After NMDA Receptor Ablation in the Mouse Medial Prefrontal Cortex

**DOI:** 10.1101/2025.08.14.669968

**Authors:** Rachel M. Dick, Lydia B. Cunitz, Aurora Torres Pérez, Habsa Ahmed, Anisha P. Adke, Cristina Rivera Quiles, Jason S. Mitchell, Ezequiel Marron Fernandez de Velasco, Nicola M. Grissom, Patrick E. Rothwell

**Affiliations:** Graduate Program in Neuroscience, University of Minnesota, Minneapolis, MN; Department of Neuroscience, University of Minnesota, Minneapolis, MN; University of Puerto Rico - Río Piedras, San Juan, PR; Medical Scientist Training Program, University of Minnesota, Minneapolis, MN; Department of Microbiology and Immunology, University of Minnesota, Minneapolis, MN; Department of Pharmacology, University of Minnesota, Minneapolis, MN; Department of Psychology, University of Minnesota, Minneapolis, MN

## Abstract

N-methyl-D-aspartate receptors (NMDARs) in the prefrontal cortex (PFC) are critical regulators of neuronal excitability, synaptic plasticity, and cognitive function. NMDAR disruptions, including pharmacological blockade and anti-NMDAR encephalitis, can mimic symptoms of schizophrenia. These observations support the glutamate hypothesis of schizophrenia, which posits that symptoms arise from abnormal corticolimbic glutamatergic signaling. Further evidence for this theory includes abnormal expression of NMDARs and decreased dendritic spine density in the PFC of individuals with schizophrenia, as well as altered spine density and synaptic transmission caused by genetic manipulation of NMDARs. However, it is unknown how progressive loss of NMDAR function in the PFC during adolescence – a developmental time period associated with significant synaptic pruning and symptom onset in schizophrenia – affects excitatory synaptic structure and function. In this study, we used in vivo genome editing to ablate expression of the Grin1 gene, which encodes the obligate GluN1 subunit of NMDARs, in medial PFC neurons of female and male adolescent mice. We assessed synaptic density and function in layer V pyramidal neurons at multiple time points using whole-cell patch-clamp electrophysiology, integrated with confocal imaging of dendritic spine architecture in recorded neurons. NMDAR ablation caused an early decrease in basilar dendritic spine density, followed by a rebound in spine density and corresponding increase in AMPAR-mediated synaptic transmission, suggesting that synaptic compensation maintains an allostatic set point. Our findings demonstrate that NMDAR ablation initially disrupts local PFC networks, followed by recovery via compensatory processes that could be impaired in disease states.
