## Supplementary material for "Synaptic Dysfunction and Compensation After NMDA Receptor Ablation in the Mouse Medial Prefrontal Cortex": Data S1

### Sheet: Fig 1
Figure	Panel	Test	Sample size	Factor	Statistic	P value	Follow-up Test	Post-hoc comparison, statistic, and P value
Fig 1	D	Three-way ANOVA	2 weeks LacZ: 11 cells (4 F / 7 M) from 4 mice (1 F / 3 M) 2 weeks Grin1: 13 cells (6 F / 7 M) from 4 mice (2 F / 2 M) 4 weeks LacZ: 12 cells (5 F / 7 M) from 5 mice (2 F / 3 M) 4 weeks Grin1: 15 cells (6 F / 9 M) from 6 mice (3 F / 3 M) 6 weeks LacZ: 13 cells (6 F / 7 M) from 6 mice (3 F / 3 M) 6 weeks Grin1: 18 cells (12 F / 6 M) from 6 mice (3 F / 3 M)	Time Virus Sex Time x Virus Time x Sex Virus x Sex Time x Virus x Sex	F (2, 70) = 6.398 F (1, 70) = 58.80 F (1, 70) = 1.210 F (2, 70) < 1 F (2, 70) = 3.889 F (1, 70) = 9.565 F (2, 70) < 1	P = 0.0028 P < 0.0001 P = 0.2752 P = 0.0250 P = 0.0028	Simple effect of virus: Welch's two-tailed t test	2 week LacZ vs. Grin1: t(21.80) = 2.530, P = 0.0191 4 week LacZ vs. Grin1: t(12.15) = 3.993, P = 0.0017 6 week LacZ vs. Grin1: t(15.83) = 5.953, P <0.0001
	E	Three-way ANOVA	2 weeks LacZ: 11 cells (4 F / 7 M) from 4 mice (1 F / 3 M) 2 weeks Grin1: 13 cells (6 F / 7 M) from 4 mice (2 F / 2 M) 4 weeks LacZ: 12 cells (5 F / 7 M) from 5 mice (2 F / 3 M) 4 weeks Grin1: 15 cells (6 F / 9 M) from 6 mice (3 F / 3 M) 6 weeks LacZ: 13 cells (6 F / 7 M) from 6 mice (3 F / 3 M) 6 weeks Grin1: 18 cells (12 F / 6 M) from 6 mice (3 F / 3 M)	Time Virus Sex Time x Virus Time x Sex Virus x Sex Time x Virus x Sex	F (2, 70) = 1.806 F (1, 70) = 74.74 F (1, 70) < 1 F (2, 70) = 3.670 F (2, 70) < 1 F (1, 70) = 2.654 F (2, 70) < 1	P = 0.1719 P = <0.0001 P = 0.0305 P = 0.1078	Simple effect of virus: Welch's two-tailed t test	2 week LacZ vs. Grin1: t(22) = 3.071, P = 0.0056 4 week LacZ vs. Grin1: t(12.45) = 6.830, P <0.0001 6 week LacZ vs. Grin1: t(12.17) = 4.231, P = 0.0011

### Sheet: Fig 2
Figure	Panel	Test	Sample size	Factor	Statistic	P value	Follow-up Test	Post-hoc comparison, statistic, and P value
Fig 2	D	Three-way ANOVA	2 weeks LacZ: 10 cells (6 F / 4 M) from 5 mice (2 F / 3 M) 2 weeks Grin1: 8 cells (3 F / 5 M) from 4 mice (2 F / 2 M) 4 weeks LacZ: 6 cells (2 F / 4 M) from 4 mice (1 F / 3 M) 4 weeks Grin1: 6 cells (3 F / 3 M) from 4 mice (2 F / 2 M) 6 weeks LacZ: 20 cells (11 F / 9 M) from 12 mice (6 F / 6 M) 6 weeks Grin1: 22 cells (10 F / 12 M) from 8 mice (4 F / 4 M)	Time Virus Sex Time x Virus Time x Sex Virus x Sex Time x Virus x Sex	F (2, 60) = 4.815 F (1, 60) = 4.709 F (1, 60) < 1 F (2, 60) = 5.307 F (2, 60) < 1 F (1, 60) < 1 F (2, 60) = 3.592	P = 0.0115 P = 0.0340 P = 0.0075 P = 0.0336	Simple effect of virus: Welch's two-tailed t test	2 week LacZ vs. Grin1: t(15.29) = 3.224, P = 0.0056 4 week LacZ vs. Grin1: t(9.479) = 1.651, P = 0.1314 6 week LacZ vs. Grin1: t(39.15) = 1.305, P = 0.1994
	E	Kolmogorov-Smirnov	2 weeks LacZ: 10 cells (6 F / 4 M) from 5 mice (2 F / 3 M) 2 weeks Grin1: 8 cells (3 F / 5 M) from 4 mice (2 F / 2 M)		D = 0.6000	P = 0.0499	n/a	n/a
	F	Kolmogorov-Smirnov	4 weeks LacZ: 6 cells (2 F / 4 M) from 4 mice (1 F / 3 M) 4 weeks Grin1: 6 cells (3 F / 3 M) from 4 mice (2 F / 2 M)		D = 0.6667	P = 0.1429	n/a	n/a
	G	Kolmogorov-Smirnov	6 weeks LacZ: 20 cells (11 F / 9 M) from 12 mice (6 F / 6 M) 6 weeks Grin1: 22 cells (10 F / 12 M) from 8 mice (4 F / 4 M)		D = 0.4364	P = 0.0370	n/a	n/a
	H – mushroom	Two-way ANOVA	2 weeks LacZ: 10 cells (6 F / 4 M) from 5 mice (2 F / 3 M) 2 weeks Grin1: 8 cells (3 F / 5 M) from 4 mice (2 F / 2 M)	Virus Sex Interaction	F (1, 14) = 1.082 F (1, 14) < 1 F (1, 14) < 1	P = 0.3159	n/a	n/a
	H – stubby	Two-way ANOVA	2 weeks LacZ: 10 cells (6 F / 4 M) from 5 mice (2 F / 3 M) 2 weeks Grin1: 8 cells (3 F / 5 M) from 4 mice (2 F / 2 M)	Virus Sex Interaction	F (1, 14) < 1 F (1, 14) < 1 F (1, 14) = 1.644	P = 0.2206	n/a	n/a
	H – thin	Two-way ANOVA	2 weeks LacZ: 10 cells (6 F / 4 M) from 5 mice (2 F / 3 M) 2 weeks Grin1: 8 cells (3 F / 5 M) from 4 mice (2 F / 2 M)	Virus Sex Interaction	F (1, 14) = 5.971 F (1, 14) < 1 F (1, 14) = 3.859	P = 0.0284 P = 0.0696	n/a	n/a
	H – filopodia	Two-way ANOVA	2 weeks LacZ: 10 cells (6 F / 4 M) from 5 mice (2 F / 3 M) 2 weeks Grin1: 8 cells (3 F / 5 M) from 4 mice (2 F / 2 M)	Virus Sex Interaction	F (1, 14) = 4.935 F (1, 14) < 1 F (1, 14) = 1.768	P = 0.0433 P = 0.2049	n/a	n/a
	I – mushroom	Two-way ANOVA	4 weeks LacZ: 6 cells (2 F / 4 M) from 4 mice (1 F / 3 M) 4 weeks Grin1: 6 cells (3 F / 3 M) from 4 mice (2 F / 2 M)	Virus Sex Interaction	F (1, 8) = 6.689 F (1, 8) < 1 F (1, 8) = 8.941	P = 0.0323 P = 0.0173	n/a	n/a
	I – stubby	Two-way ANOVA	4 weeks LacZ: 6 cells (2 F / 4 M) from 4 mice (1 F / 3 M) 4 weeks Grin1: 6 cells (3 F / 3 M) from 4 mice (2 F / 2 M)	Virus Sex Interaction	F (1, 8) = 2.094 F (1, 8) < 1 F (1, 8) = 3.076	P = 0.1859 P = 0.1175	n/a	n/a
	I – thin	Two-way ANOVA	4 weeks LacZ: 6 cells (2 F / 4 M) from 4 mice (1 F / 3 M) 4 weeks Grin1: 6 cells (3 F / 3 M) from 4 mice (2 F / 2 M)	Virus Sex Interaction	F (1, 8) = 5.255 F (1, 8) < 1 F (1, 8) = 4.628	P = 0.0511 P = 0.0636	n/a	n/a
	I – filopodia	Two-way ANOVA	4 weeks LacZ: 6 cells (2 F / 4 M) from 4 mice (1 F / 3 M) 4 weeks Grin1: 6 cells (3 F / 3 M) from 4 mice (2 F / 2 M)	Virus Sex Interaction	F (1, 8) < 1 F (1, 8) < 1 F (1, 8) < 1		n/a	n/a
	J – mushroom	Two-way ANOVA	6 weeks LacZ: 20 cells (11 F / 9 M) from 12 mice (6 F / 6 M) 6 weeks Grin1: 22 cells (10 F / 12 M) from 8 mice (4 F / 4 M)	Virus Sex Interaction	F (1, 38) < 1 F (1, 38) < 1 F (1, 38) = 3.833	P = 0.0576	n/a	n/a
	J – stubby	Two-way ANOVA	6 weeks LacZ: 20 cells (11 F / 9 M) from 12 mice (6 F / 6 M) 6 weeks Grin1: 22 cells (10 F / 12 M) from 8 mice (4 F / 4 M)	Virus Sex Interaction	F (1, 38) = 3.318 F (1, 38) < 1 F (1, 38) = 1.199	P = 0.0764 P = 0.2805	n/a	n/a
	J – thin	Two-way ANOVA	6 weeks LacZ: 20 cells (11 F / 9 M) from 12 mice (6 F / 6 M) 6 weeks Grin1: 22 cells (10 F / 12 M) from 8 mice (4 F / 4 M)	Virus Sex Interaction	F (1, 38) < 1 F (1, 38) < 1 F (1, 38) = 1.994	P = 0.1661	n/a	n/a
	J – filopodia	Two-way ANOVA	6 weeks LacZ: 20 cells (11 F / 9 M) from 12 mice (6 F / 6 M) 6 weeks Grin1: 22 cells (10 F / 12 M) from 8 mice (4 F / 4 M)	Virus Sex Interaction	F (1, 38) = 1.044 F (1, 38) < 1 F (1, 38) < 1	P = 0.3135	n/a	n/a

### Sheet: Fig 3
Figure	Panel	Test	Sample size	Factor	Statistic	P value	Follow-up Test	Post-hoc comparison, statistic, and P value
Fig 3	B	Three-way ANOVA	2 weeks LacZ: 13 cells (8 F / 5 M) from 5 mice (2 F / 3 M) 2 weeks Grin1: 10 cells (5 F / 5 M) from 4 mice (2 F / 2 M) 4 weeks LacZ: 13 cells (6 F / 7 M) from 6 mice (3 F / 3 M) 4 weeks Grin1: 12 cells (6 F / 6 M) from 4 mice (2 F / 2 M) 6 weeks LacZ: 11 cells (6 F / 5 M) from 5 mice (3 F / 2 M) 6 weeks Grin1: 12 cells (6 F / 6 M) from 6 mice (3 F / 3 M)	Time Virus Sex Time x Virus Time x Sex Virus x Sex Time x Virus x Sex	F (2, 59) = 4.816 F (1, 59) = 3.455 F (1, 59) < 1 F (2, 59) < 1 F (2, 59) < 1 F (1, 59) < 1 F (2, 59) < 1	P = 0.0115 P = 0.0681	n/a	n/a
	C	Three-way ANOVA	2 weeks LacZ: 13 cells (8 F / 5 M) from 5 mice (2 F / 3 M) 2 weeks Grin1: 10 cells (5 F / 5 M) from 4 mice (2 F / 2 M) 4 weeks LacZ: 13 cells (6 F / 7 M) from 6 mice (3 F / 3 M) 4 weeks Grin1: 12 cells (6 F / 6 M) from 4 mice (2 F / 2 M) 6 weeks LacZ: 11 cells (6 F / 5 M) from 5 mice (3 F / 2 M) 6 weeks Grin1: 12 cells (6 F / 6 M) from 6 mice (3 F / 3 M)	Time Virus Sex Time x Virus Time x Sex Virus x Sex Time x Virus x Sex	F (2, 59) = 3.108 F (1, 59) = 6.063 F (1, 59) < 1 F (2, 59) < 1 F (2, 59) < 1 F (1, 59) = 1.758 F (2, 59) = 1.257	P = 0.0521 P = 0.0167 P = 0.1900 P = 0.2920	Simple effect of virus: Welch's two-tailed t test	2 week LacZ vs. Grin1: t(10.79) = 1.233, P = 0.2436 4 week LacZ vs. Grin1: t(22.40) < 1 6 week LacZ vs. Grin1: t(18.89) = 3.572, P = 0.0020
	D	Kolmogorov-Smirnov	2 weeks LacZ: 13 cells (8 F / 5 M) from 5 mice (2 F / 3 M) 2 weeks Grin1: 10 cells (5 F / 5 M) from 4 mice (2 F / 2 M)		D = 0.04500	P = 0.9874	n/a	n/a
	E	Two-way ANOVA	2 weeks LacZ: 13 cells (8 F / 5 M) from 5 mice (2 F / 3 M) 2 weeks Grin1: 10 cells (5 F / 5 M) from 4 mice (2 F / 2 M)	Virus Amplitude Virus x Amplitude	F (1, 21) = 1.864 F (1.187, 24.93) = 73.01 F (1.187, 24.93) = 3.137	P = 0.1866 P < 0.0001 P = 0.0828	n/a	n/a
	F	Kolmogorov-Smirnov	4 weeks LacZ: 13 cells (6 F / 7 M) from 6 mice (3 F / 3 M) 4 weeks Grin1: 12 cells (6 F / 6 M) from 4 mice (2 F / 2 M)		D = 0.2100	P = 0.0003	n/a	n/a
	G	Two-way ANOVA	4 weeks LacZ: 13 cells (6 F / 7 M) from 6 mice (3 F / 3 M) 4 weeks Grin1: 12 cells (6 F / 6 M) from 4 mice (2 F / 2 M)	Virus Amplitude Virus x Amplitude	F (1, 23) < 1 F (1.239, 28.50) = 3.215 F (1.239, 28.50) < 1	P = 0.0757	n/a	n/a
	H	Kolmogorov-Smirnov	6 weeks LacZ: 11 cells (6 F / 5 M) from 5 mice (3 F / 2 M) 6 weeks Grin1: 12 cells (6 F / 6 M) from 6 mice (3 F / 3 M)		D = 0.2150	P = 0.0002	n/a	n/a
	I	Two-way ANOVA	6 weeks LacZ: 11 cells (6 F / 5 M) from 5 mice (3 F / 2 M) 6 weeks Grin1: 12 cells (6 F / 6 M) from 6 mice (3 F / 3 M)	Virus Amplitude Virus x Amplitude	F (1, 21) = 12.12 F (1.199, 25.17) = 23.81 F (1.199, 25.17) = 1.016	P = 0.0022 P < 0.0001 P = 0.3380	n/a	n/a

### Sheet: Fig 4
Figure	Panel	Test	Sample size	Factor	Statistic	P value	Follow-up Test	Post-hoc comparison, statistic, and P value
Fig 4	B	Mixed-effects analysis	6 weeks LacZ: 13-15 cells (7-8 F / 6-8 M) from 7 mice (4 F / 3 M) 6 weeks Grin1: 11-14 cells (5-9 F / 5-7 M) from 8 mice (5 F / 3 M)	Inter-stimulus interval Virus Inter-stimulus interval x Virus	F (1.345, 30.59) = 3.027 F (1, 32) < 1 F (1.345, 30.59) = 1.113	P = 0.0809 P = 0.3195	n/a	n/a
	C	Three-way ANOVA	2 weeks LacZ: 11 cells (4 F / 7 M) from 4 mice (1 F / 3 M) 2 weeks Grin1: 13 cells (6 F / 7 M) from 4 mice (2 F / 2 M) 4 weeks LacZ: 12 cells (5 F / 7 M) from 5 mice (2 F / 3 M) 4 weeks Grin1: 15 cells (6 F / 9 M) from 6 mice (3 F / 3 M) 6 weeks LacZ: 13 cells (6 F / 7 M) from 6 mice (3 F / 3 M) 6 weeks Grin1: 18 cells (12 F / 6 M) from 6 mice (3 F / 3 M)	Time Virus Sex Time x Virus Time x Sex Virus x Sex Time x Virus x Sex	F (2, 70) = 1.107 F (1, 70) < 1 F (1, 70) < 1 F (2, 70) < 1 F (2, 70) = 1.790 F (1, 70) = 2.475 F (2, 70) < 1	P = 0.3362 P = 0.1746 P = 0.1202	n/a	n/a
	E	Mixed-effects analysis	6 weeks LacZ: 6-12 cells (2-5 F / 3-7 M) from 7 mice (4 F / 3 M) 6 weeks Grin1: 3-13 cells (1-7 F / 2-6 M) from 7 mice (4 F / 3 M)	Voltage Virus Voltage x Virus	F (1.662, 18.70) = 972.5 F (1, 24) = 3.294 F (1.662, 18.70) < 1	P <0.0001 P = 0.0820	n/a	n/a
	F	Welch's two-tailed t test	6 weeks LacZ: 8 cells (2 F / 6 M) from 4 mice (2 F / 2 M) 6 weeks Grin1: 10 cells (5 F / 5 M) from 7 mice (4 F / 3 M)		t(10.07) = 1.431	P = 0.1826	n/a	n/a

### Sheet: Fig 5 
Figure	Panel	Test	Sample size	Factor	Statistic	P value	Follow-up Test	Post-hoc comparison, statistic, and P value
Fig 5	B	Two-way ANOVA	6 weeks LacZ: 15 cells (8 F / 7 M) from 5 mice (2 F / 3 M) 6 weeks Grin1: 16 cells (8 F / 8 M) from 4 mice (2 F / 2 M)	Virus Sex Virus x Sex	F (1, 27) = 5.350 F (1, 27) = 2.357 F (1, 27) < 1	P = 0.0286 P = 0.1364	n/a	n/a
	C	Kolmogorov-Smirnov	6 weeks LacZ: 15 cells (8 F / 7 M) from 5 mice (2 F / 3 M) 6 weeks Grin1: 16 cells (8 F / 8 M) from 4 mice (2 F / 2 M)		D = 0.1200	P = 0.1122	n/a	n/a
	D	Two-way ANOVA	6 weeks LacZ: 15 cells (8 F / 7 M) from 5 mice (2 F / 3 M) 6 weeks Grin1: 16 cells (8 F / 8 M) from 4 mice (2 F / 2 M)	Virus Sex Virus x Sex	F (1, 27) = 1.846 F (1, 27) < 1 F (1, 27) < 1	P = 0.1855	n/a	n/a
	E	Kolmogorov-Smirnov	6 weeks LacZ: 15 cells (8 F / 7 M) from 5 mice (2 F / 3 M) 6 weeks Grin1: 16 cells (8 F / 8 M) from 4 mice (2 F / 2 M)		D = 0.07000	P = 0.7112	n/a	n/a

### Sheet: Fig S1
Figure	Panel	Test	Sample size	Factor	Statistic	P value	Follow-up Test	Post-hoc comparison, statistic, and P value
Fig S1	B	Three-way ANOVA	2 weeks LacZ: 12 cells (8 F / 4 M) from 5 mice (2 F / 3 M) 2 weeks Grin1: 9 cells (5 F / 4 M) from 4 mice (2 F / 2 M) 4 weeks LacZ: 8 cells (4 F / 4 M) from 6 mice (3 F / 3 M) 4 weeks Grin1: 7 cells (5 F / 2 M) from 4 mice (2 F / 2 M) 6 weeks LacZ: 15 cells (7 F / 8 M) from 8 mice (4 F / 4 M) 6 weeks Grin1: 15 cells (9 F / 6 M) from 9 mice (6 F / 3 M)	Time Virus Sex Time x Virus Time x Sex Virus x Sex Time x Virus x Sex	F (2, 54) = 2.159 F (1, 54) = 3.263 F (1, 54) < 1 F (2, 54) < 1 F (2, 54) < 1 F (1, 54) = 1.772 F (2, 54) < 1	P = 0.1253 P = 0.0764 P = 0.1887	n/a	n/a
	C – mushroom	Two-way ANOVA	2 weeks LacZ: 12 cells (8 F / 4 M) from 5 mice (2 F / 3 M) 2 weeks Grin1: 9 cells (5 F / 4 M) from 4 mice (2 F / 2 M)	Virus Sex Interaction	F (1, 17) < 1 F (1, 17) < 1 F (1, 17) < 1		n/a	n/a
	C – stubby	Two-way ANOVA	2 weeks LacZ: 12 cells (8 F / 4 M) from 5 mice (2 F / 3 M) 2 weeks Grin1: 9 cells (5 F / 4 M) from 4 mice (2 F / 2 M)	Virus Sex Interaction	F (1, 17) < 1 F (1, 17) = 1.871 F (1, 17) = 1.472	P = 0.1892 P = 0.2416	n/a	n/a
	C – thin	Two-way ANOVA	2 weeks LacZ: 12 cells (8 F / 4 M) from 5 mice (2 F / 3 M) 2 weeks Grin1: 9 cells (5 F / 4 M) from 4 mice (2 F / 2 M)	Virus Sex Interaction	F (1, 17) < 1 F (1, 17) < 1 F (1, 17) < 1		n/a	n/a
	C – filopodia	Two-way ANOVA	2 weeks LacZ: 12 cells (8 F / 4 M) from 5 mice (2 F / 3 M) 2 weeks Grin1: 9 cells (5 F / 4 M) from 4 mice (2 F / 2 M)	Virus Sex Interaction	F (1, 17) = 1.169 F (1, 17) = 1.133 F (1, 17) < 1	P = 0.2947 P = 0.3021	n/a	n/a
	D	Kolmogorov-Smirnov	2 weeks LacZ: 12 cells (8 F / 4 M) from 5 mice (2 F / 3 M) 2 weeks Grin1: 9 cells (5 F / 4 M) from 4 mice (2 F / 2 M)		D = 0.4167	P = 0.3338	n/a	n/a
	E – mushroom	Two-way ANOVA	4 weeks LacZ: 8 cells (4 F / 4 M) from 6 mice (3 F / 3 M) 4 weeks Grin1: 7 cells (5 F / 2 M) from 4 mice (2 F / 2 M)	Virus Sex Interaction	F (1, 11) = 1.815 F (1, 11) = 1.030 F (1, 11) < 1	P = 0.2050 P = 0.3320	n/a	n/a
	E – stubby	Two-way ANOVA	4 weeks LacZ: 8 cells (4 F / 4 M) from 6 mice (3 F / 3 M) 4 weeks Grin1: 7 cells (5 F / 2 M) from 4 mice (2 F / 2 M)	Virus Sex Interaction	F (1, 11) < 1 F (1, 11) = 2.071 F (1, 11) = 4.283	P = 0.1779 P = 0.0628	n/a	n/a
	E – thin	Two-way ANOVA	4 weeks LacZ: 8 cells (4 F / 4 M) from 6 mice (3 F / 3 M) 4 weeks Grin1: 7 cells (5 F / 2 M) from 4 mice (2 F / 2 M)	Virus Sex Interaction	F (1, 11) < 1 F (1, 11) < 1 F (1, 11) = 1.746	P = 0.2132	n/a	n/a
	E – filopodia	Two-way ANOVA	4 weeks LacZ: 8 cells (4 F / 4 M) from 6 mice (3 F / 3 M) 4 weeks Grin1: 7 cells (5 F / 2 M) from 4 mice (2 F / 2 M)	Virus Sex Interaction	F (1, 11) < 1 F (1, 11) = 1.043 F (1, 11) = 2.285	P = 0.3290 P = 0.1588	n/a	n/a
	F	Kolmogorov-Smirnov	4 weeks LacZ: 8 cells (4 F / 4 M) from 6 mice (3 F / 3 M) 4 weeks Grin1: 7 cells (5 F / 2 M) from 4 mice (2 F / 2 M)		D = 0.3214	P = 0.7357	n/a	n/a
	G – mushroom	Two-way ANOVA	6 weeks LacZ: 15 cells (7 F / 8 M) from 8 mice (4 F / 4 M) 6 weeks Grin1: 15 cells (9 F / 6 M) from 9 mice (6 F / 3 M)	Virus Sex Interaction	F (1, 26) < 1 F (1, 26) < 1 F (1, 26) < 1		n/a	n/a
	G – stubby	Two-way ANOVA	6 weeks LacZ: 15 cells (7 F / 8 M) from 8 mice (4 F / 4 M) 6 weeks Grin1: 15 cells (9 F / 6 M) from 9 mice (6 F / 3 M)	Virus Sex Interaction	F (1, 26) < 1 F (1, 26) < 1 F (1, 26) < 1		n/a	n/a
	G – thin	Two-way ANOVA	6 weeks LacZ: 15 cells (7 F / 8 M) from 8 mice (4 F / 4 M) 6 weeks Grin1: 15 cells (9 F / 6 M) from 9 mice (6 F / 3 M)	Virus Sex Interaction	F (1, 26) = 1.380 F (1, 26) = 2.195 F (1, 26) < 1	P = 0.2507 P = 0.1505	n/a	n/a
	G – filopodia	Two-way ANOVA	6 weeks LacZ: 15 cells (7 F / 8 M) from 8 mice (4 F / 4 M) 6 weeks Grin1: 15 cells (9 F / 6 M) from 9 mice (6 F / 3 M)	Virus Sex Interaction	F (1, 26) < 1 F (1, 26) < 1 F (1, 26) = 1.694	P = 0.2044	n/a	n/a
	H	Kolmogorov-Smirnov	6 weeks LacZ: 15 cells (7 F / 8 M) from 8 mice (4 F / 4 M) 6 weeks Grin1: 15 cells (9 F / 6 M) from 9 mice (6 F / 3 M)		D = 0.3333	P = 0.3752	n/a	n/a

### Sheet: Fig S2
Figure	Panel	Test	Sample size	Factor	Statistic	P value	Follow-up Test	Post-hoc comparison, statistic, and P value
S2	D	Two-way ANOVA	2 weeks LacZ: 19 cells (10 F / 9 M) from 6 mice (4 F / 2 M) 2 weeks Grin1: 9 cells (4 F / 5 M) from 4 mice (2 F / 2 M)	Virus Sex Interaction	F (1, 24) = 7.69 F (1, 24) = 3.95 F (1, 24) < 1	P = 0.011 P = 0.058	n/a	n/a
	G	Two-way ANOVA	2 weeks LacZ: 8 cells (4 F / 4 M) from 6 mice (2 F / 4 M) 2 weeks Grin1: 9 cells (4 F / 5 M) from 5 mice (3 F / 2 M)	Virus Sex Interaction	F (1, 13) = 1.347 F (1, 13) < 1 F (1, 13) < 1	P = 0.2666	n/a	n/a
	H – mushroom	Two-way ANOVA	2 weeks LacZ: 8 cells (4 F / 4 M) from 6 mice (2 F / 4 M) 2 weeks Grin1: 9 cells (4 F / 5 M) from 5 mice (3 F / 2 M)	Virus Sex Interaction	F (1, 13) < 1 F (1, 13) < 1 F (1, 13) < 1		n/a	n/a
	H - stubby	Two-way ANOVA	2 weeks LacZ: 8 cells (4 F / 4 M) from 6 mice (2 F / 4 M) 2 weeks Grin1: 9 cells (4 F / 5 M) from 5 mice (3 F / 2 M)	Virus Sex Interaction	F (1, 13) < 1 F (1, 13) < 1 F (1, 13) < 1		n/a	n/a
	H - thin	Two-way ANOVA	2 weeks LacZ: 8 cells (4 F / 4 M) from 6 mice (2 F / 4 M) 2 weeks Grin1: 9 cells (4 F / 5 M) from 5 mice (3 F / 2 M)	Virus Sex Interaction	F (1, 13) = 1.387 F (1, 13) < 1 F (1, 13) = 1.450	P = 0.2600 P = 0.2499	n/a	n/a
	H - filopodia	Two-way ANOVA	2 weeks LacZ: 8 cells (4 F / 4 M) from 6 mice (2 F / 4 M) 2 weeks Grin1: 9 cells (4 F / 5 M) from 5 mice (3 F / 2 M)	Virus Sex Interaction	F (1, 13) = 4.004 F (1, 13) < 1 F (1, 13) < 1	P = 0.0667	n/a	n/a

### Sheet: Fig S3
Figure	Panel	Test	Sample size	Factor	Statistic	P value	Follow-up Test	Post-hoc comparison, statistic, and P value
S3	B	Three-way ANOVA	2 weeks LacZ: 10 cells (4 F / 6 M) from 6 mice (2 F / 4 M) 2 weeks Grin1: 10 cells (4 F / 6 M) from 6 mice (3 F / 3 M) 4 weeks LacZ: 11 cells (5 F / 6 M) from 5 mice (2 F / 3 M) 4 weeks Grin1: 9 cells (3 F / 6 M) from 5 mice (3 F / 2M) 6 weeks LacZ: 10 cells (4 F / 6 M) from 4 mice (1 F / 3 M) 6 weeks Grin1: 14 cells (6 F / 8 M) from 6 mice (2 F / 4 M)	Time Virus Sex Time x Virus Time x Sex Virus x Sex Time x Virus x Sex	F (2, 51) = 1.039 F (1, 51) = 3.055 F (1, 51) < 1 F (2, 51) < 1 F (2, 51) < 1 F (1, 51) < 1 F (2, 51) = 1.306	P = 0.3612 P = 0.0865 P = 0.2797	n/a	n/a
	C	Three-way ANOVA	2 weeks LacZ: 10 cells (4 F / 6 M) from 6 mice (2 F / 4 M) 2 weeks Grin1: 10 cells (4 F / 6 M) from 6 mice (3 F / 3 M) 4 weeks LacZ: 11 cells (5 F / 6 M) from 5 mice (2 F / 3 M) 4 weeks Grin1: 9 cells (3 F / 6 M) from 5 mice (3 F / 2M) 6 weeks LacZ: 10 cells (4 F / 6 M) from 4 mice (1 F / 3 M) 6 weeks Grin1: 14 cells (6 F / 8 M) from 6 mice (2 F / 4 M)	Time Virus Sex Time x Virus Time x Sex Virus x Sex Time x Virus x Sex	F (2, 51) < 1 F (1, 51) < 1 F (1, 51) < 1 F (2, 51) = 2.208 F (2, 51) = 1.068 F (1, 51) = 7.847 F (2, 51) = 1.708	P = 0.1204 P = 0.3511 P = 0.0072 P = 0.1914	n/a	n/a
